# Mitochondrial-Derived Compartments Remove Surplus Proteins from the Outer Mitochondrial Membrane

**DOI:** 10.1101/2023.07.07.548175

**Authors:** Zachary N. Wilson, Sai Sangeetha Balasubramaniam, Mitchell Wopat, Adam L. Hughes

**Affiliations:** Department of Biochemistry, University of Utah School of Medicine, _Salt Lake City_, UT 84112, USA; Lead contact

## Abstract

The outer mitochondrial membrane (OMM) creates a boundary that imports most of the mitochondrial proteome while removing extraneous or damaged proteins. How the OMM senses aberrant proteins and remodels to maintain OMM integrity remains unresolved. Previously, we identified a piecemeal autophagic mechanism called the <u>m</u>itochondrial-<u>d</u>erived <u>c</u>ompartment (MDC) that removes a subset of the mitochondrial proteome. Here we show that MDCs specifically sequester proteins localized only at the OMM, providing an explanation for how select mitochondrial proteins are removed by MDCs. Remarkably, selective sorting into MDCs also occurs within the OMM, as subunits of the translocase of the outer membrane (TOM) complex are excluded from MDCs unless assembly of the TOM complex is impaired. Considering that overloading the OMM with mitochondrial membrane proteins or mistargeted tail-anchored membrane proteins induces MDCs to form and sequester these proteins, we propose that one functional role of MDCs is to create an OMM-enriched trap that segregates and sequesters excess proteins from the mitochondrial surface.

**SUMMARY:** Wilson and colleagues observe that mitochondrial-derived compartments (MDCs) selectively incorporate proteins from only the outer mitochondrial membrane (OMM), and robustly sequester both excess and mistargeted proteins into this OMM-enriched domain, suggesting MDCs act to remove surplus hydrophobic cargo from mitochondria.
