## Supplementary material for "Mitochondrial-Derived Compartments Remove Surplus Proteins from the Outer Mitochondrial Membrane": Table S1

### Sheet: Sheet1
Table S1. Yeast strains used in this study.
Genotype	Strain
BY4741 MATa his3Δ1 leu2Δ0 ura3Δ0 met15Δ0
BY4742 MATα his3Δ1 leu2Δ0 ura3Δ0 lys2Δ0
BY4743 MATa/MATα his3Δ1/his3Δ1 leu2Δ0/leu2Δ0 ura3Δ0/ura3Δ0 met15Δ0/+ lys2Δ0/+
BY4741 TOM70-mCherry::KanMX	AHY1164
BY4741 oac1∆:LEU2 leu4∆:KanMX	AHY7828
BY4741 TOM70-mCherry:KanMX OAC1-yEGFP:HisMX	AHY8509
BY4741 Tom70-mCherry::KanMX OAC1pr-GFP-Oac1	AHY8896
BY4741 TOM70-mCherry:KanMX TIM50-yEGFP:HisMX	AHY7339
BY4741 TOM70-mCherry:KanMX COX7-yEGFP:HisMX	AHY8633
BY4743 TOM70-mCherry:KanMX/Tom70-mCherry:KanMX TIM50/tim50∆::Leu2	AHY8005
Mat a TOM70-mCherry::KanMX tim50∆::leu2 pRS416-TIM50	AHY8107
Mat a TOM70-mCherry::KanMX tim50∆::leu2 pRS413-TIM50-yEGFP	AHY8259
Mat a TOM70-mCherry::KanMX tim50∆::leu2 pRS413-Cox8-TIM50-yEGFP	AHY8262
Mat a TOM70-mCherry::KanMX tim50∆::leu2 pRS416-TIM50 pRS413-Cox8-TIM50-yEGFP	AHY8268
Mat a TOM70-mCherry::KanMX tim50∆::leu2 pRS416-TIM50 pRS413-MTS-Cox7-TIM50-yEGFP	AHY8707
BY4743 TOM70-mCherry:KanMX/+ TOM20-yEGFP:HisMX/+	AHY7362
BY4743 TOM70-mCherry:KanMX/+ COX15-yEGFP:HisMX/+	AHY3742
BY4743 TOM70-mCherry:KanMX/+ LAT1-yEGFP:HisMX/+	AHY3746
BY4741 TOM70-mCherry::KanMX Mdm12-AID-6xFLAG::HygMX GPDpr-OsTir1::Leu2	AHY10239
BY4743 TOM70-mCherry:KanMX/Tom70-GFP-IAA7:URA3 leu2Δ0/GPD-OsTir1:Leu2	AHY10712
BY4741 Tom70-mCherry:KanMX OAC1-GFP-IAA7:URA3 GPD-OsTir1:Leu2	AHY10344
BY4741 Tom70-mCherry:KanMX COX7-GFP-IAA7:URA3 GPD-OsTir1:Leu2	AHY10424
BY4741 Tom70-mCherry:KanMX COX8-GFP-IAA7:URA3 GPD-OsTir1:Leu2	AHY11033
BY4743 Tom70-mCherry::HygMX/+ Tom20(1-50)-yEGFP::KanMX/+	AHY13061
BY4743 Tom70-mCherry::HygMX/+ Tom20(1-145)-yEGFP::KanMX/+	AHY13063
BY4743 TOM70(1-98)-yEGFP::HisMX/TOM70-mCherry::HygMX	AHY14545
BY4743 URA3::NOP1pr-sfGFP-TOM22/TOM22 Tom70-mCherry::KanMX/TOM70	AHY12466
BY4743 URA3::NOP1pr-sfGFP-TOM22/TOM22 tom6∆::LEU2/tom6∆::LEU2 Tom70-mCherry::KanMX/TOM70-mCherry:KanMX	AHY13291
BY4743 URA3::NOP1pr-sfGFP-TOM5/TOM5 TOM70-mCherry::KanMX/TOM70	AHY13048
BY4743 URA3::NOP1pr-sfGFP-TOM5/TOM5 tom6∆::LEU2/tom6∆::LEU2 TOM70-mCherry::KanMX/TOM70-mCherry:KanMX	AHY13292
BY4743 URA3::NOP1pr-sfGFP-TOM7/TOM7 TOM70-mCherry::KanMX/TOM70	AHY13049
BY4743 URA3::NOP1pr-sfGFP-TOM7/TOM7 tom6∆::LEU2/tom6∆::LEU2 TOM70-mCherry::KanMX/TOM70-mCherry:KanMX	AHY13293
BY4743 TOM70-yEGFP:KanMX/+ TIM50-mCherry:KanMX/+	AHY1480
BY4743 TOM70-yEGFP:KanMX/+ TIM50-mCherry:KanMX/+ chr I(199456-199457)::PGPD1-TermCYC1-URA3/+	AHY7624
BY4743 TOM70-yEGFP:KanMX/+ TIM50-mCherry:KanMX/+ chr I(199456-199457)::PGPD1-OAC1-TermCYC1-URA3/+	AHY7850
BY4743 TOM70-yEGFP:KanMX/+ TIM50-mCherry:KanMX/+ chr I(199456-199457)::PGPD1-POR1-TermCYC1-URA3/+	AHY7851
BY4743 TOM70-yEGFP:KanMX/+ TIM50-mCherry:KanMX/+ chr I(199456-199457)::PGPD1-AAC1-TermCYC1-URA3/+	AHY7897
BY4743 TOM70-yEGFP:KanMX/+ TIM50-mCherry:KanMX/+ chr I(199456-199457)::PGPD1-TOM70-TermCYC1-URA3/+	AHY9119
BY4743 TOM70-yEGFP:KanMX/+ TIM50-mCherry:KanMX/+ chr I(199456-199457)::PGPD1-TOM71-TermCYC1-URA3/+	AHY9121
BY4743 TOM70-yEGFP:KanMX/+ TIM50-mCherry:KanMX/+ chr I(199456-199457)::PGPD1-TOM20-TermCYC1-URA3/+	AHY9631
BY4743 TOM70-yEGFP:KanMX/+ TIM50-mCherry:KanMX/+ chr I(199456-199457)::PGPD1-UGO1-TermCYC1-URA3/+	AHY9633
BY4743 TOM70-yEGFP:KanMX/+ TIM50-mCherry:KanMX/+ chr I(199456-199457)::PGPD1-OM45-TermCYC1-URA3/+	AHY10570
BY4743 TOM70-yEGFP:KanMX/+ TIM50-mCherry:KanMX/+ chr I(199456-199457)::PGPD1-ALO1-TermCYC1-URA3/+	AHY10572
BY4743 TOM70-yEGFP:KanMX/+ TIM50-mCherry:KanMX/+ chr I(199456-199457)::PGPD1-TCD1-TermCYC1-URA3/+	AHY10574
BY4743 TOM70-yEGFP:KanMX/+ TIM50-mCherry:KanMX/+ chr I(199456-199457)::PGPD1-MCP1-TermCYC1-URA3/+	AHY10592
BY4743 TOM70-yEGFP:KanMX/+ TIM50-mCherry:KanMX/+ chr I(199456-199457)::PGPD1-TOM6-TermCYC1-URA3/+	AHY13252
BY4743 TOM70-yEGFP:KanMX/+ TIM50-mCherry:KanMX/+ chr I(199456-199457)::PGPD1-TOM7-TermCYC1-URA3/+	AHY13253
BY4743 TOM70-yEGFP:KanMX/+ TIM50-mCherry:KanMX/+ chr I(199456-199457)::PGPD1-FZO1-TermCYC1-URA3/+	AHY13256
BY4743 TOM70-yEGFP:KanMX/+ TIM50-mCherry:KanMX/+ chr I(199456-199457)::PGPD1-SAM50-TermCYC1-URA3/+	AHY13257
BY4743 TOM70-yEGFP:KanMX/+ TIM50-mCherry:KanMX/+ chr I(199456-199457)::PGPD1-MIM2-TermCYC1-URA3/+	AHY13258
BY4743 TOM70-yEGFP:KanMX/+ TIM50-mCherry:KanMX/+ chr I(199456-199457)::PGPD1-FIS1-TermCYC1-URA3/+	AHY14536
BY4743 TOM70-yEGFP:KanMX/+ TIM50-mCherry:KanMX/+ chr I(199456-199457)::PGPD1-YSC83-TermCYC1-URA3/+	AHY14537
BY4743 TOM70-yEGFP:KanMX/+ TIM50-mCherry:KanMX/+ chr I(199456-199457)::PGPD1-TMH11-TermCYC1-URA3/+	AHY14538
BY4743 TOM70-yEGFP:KanMX/+ TIM50-mCherry:KanMX/+ chr I(199456-199457)::PGPD1-SEN54-TermCYC1-URA3/+	AHY14539
BY4743 TOM70-yEGFP:KanMX/+ TIM50-mCherry:KanMX/+ chr I(199456-199457)::PGPD1-SCM4-TermCYC1-URA3/+	AHY14540
BY4743 TOM70-yEGFP:KanMX/+ TIM50-mCherry:KanMX/+ chr I(199456-199457)::PGPD1-ECM19-TermCYC1-URA3/+	AHY14541
BY4743 TOM70-yEGFP:KanMX/+ TIM50-mCherry:KanMX/+ chr I(199456-199457)::PGPD1-PTH2-TermCYC1-URA3/+	AHY14542
BY4743 tom70∆:HygMX/tom70∆:HygMX TCD2-yEGFP:KanMX/+ TIM50-mCherry:KanMX/+	AHY10759
BY4743 tom70∆:HygMX/tom70∆:HygMX TCD2-yEGFP:KanMX/+ TIM50-mCherry:KanMX/+ chr I(199456-199457)::PGPD1-TermCYC1-URA3/+	AHY10767
BY4743 tom70∆:HygMX/tom70∆:HygMX TCD2-yEGFP:KanMX/+ TIM50-mCherry:KanMX/+ chr I(199456-199457)::PGPD1-SCM4-TermCYC1-URA3/+	AHY14568
BY4743 tom70∆:HygMX/tom70∆:HygMX TCD2-yEGFP:KanMX/+ TIM50-mCherry:KanMX/+ chr I(199456-199457)::PGPD1-MIM2-TermCYC1-URA3/+	AHY14569
BY4743 tom70∆:HygMX/tom70∆:HygMX TCD2-yEGFP:KanMX/+ TIM50-mCherry:KanMX/+ chr I(199456-199457)::PGPD1-YSC83-TermCYC1-URA3/+	AHY14570
BY4743 tom70∆:HygMX/tom70∆:HygMX TCD2-yEGFP:KanMX/+ TIM50-mCherry:KanMX/+ chr I(199456-199457)::PGPD1-PTH2-TermCYC1-URA3/+	AHY14571
BY4743 tom70∆:HygMX/tom70∆:HygMX TCD2-yEGFP:KanMX/+ TIM50-mCherry:KanMX/+ chr I(199456-199457)::PGPD1-FZO1-TermCYC1-URA3/+	AHY14572
BY4743 tom70∆:HygMX/tom70∆:HygMX TCD2-yEGFP:KanMX/+ TIM50-mCherry:KanMX/+ chr I(199456-199457)::PGPD1-UGO1-TermCYC1-URA3/+	AHY14573
BY4743 tom70∆:HygMX/tom70∆:HygMX TCD2-yEGFP:KanMX/+ TIM50-mCherry:KanMX/+ chr I(199456-199457)::PGPD1-MCP1-TermCYC1-URA3/+	AHY14574
BY4743 tom70∆:HygMX/tom70∆:HygMX TCD2-yEGFP:KanMX/+ TIM50-mCherry:KanMX/+ chr I(199456-199457)::PGPD1-OM45-TermCYC1-URA3/+	AHY14575
BY4743 tom70∆:HygMX/tom70∆:HygMX TCD2-yEGFP:KanMX/+ TIM50-mCherry:KanMX/+ chr I(199456-199457)::PGPD1-SAM50-TermCYC1-URA3/+	AHY14576
BY4743 tom70∆:HygMX/tom70∆:HygMX TCD2-yEGFP:KanMX/+ TIM50-mCherry:KanMX/+ chr I(199456-199457)::PGPD1-OAC1-TermCYC1-URA3/+	AHY14577
BY4741 TOM70-yEGFP:KanMX TIM50-mCherry:KanMX	AHY4895
BY4741 TOM70-yEGFP:KanMX TIM50-mCherry:KanMX msp1∆:LEU2	AHY12996
BY4741 TOM70-yEGFP:KanMX TIM50-mCherry:KanMX get1∆:LEU2	AHY12997
BY4741 TOM70-yEGFP:KanMX TIM50-mCherry:KanMX get2∆:LEU2	AHY12998
BY4741TOM70-mCherry:KanMX get1Δ::URA3 get2Δ::HygMX	AHY7017
BY4741 TOM70-yEGFP:KanMX TIM50-mCherry:KanMX get1∆:URA3 get2∆:LEU2	AHY14072
BY4741 TOM70-yEGFP:KanMX TIM50-mCherry:KanMX snd3∆:NatMX	AHY11179
BY4741 TOM70-yEGFP:KanMX TIM50-mCherry:KanMX emc2∆:LEU2	AHY12759
BY4741 TOM70-yEGFP:KanMX TIM50-mCherry:KanMX ssh1∆:LEU2	AHY12788
BY4741 TOM70-yEGFP:KanMX TIM50-mCherry:KanMX sec72∆:LEU2	AHY14070
BY4743 URA3::NOP1pr-sfGFP-PIC2/PIC2 TOM70-mCherry::KanMX/TOM70	AHY12468
BY4743 URA3::NOP1pr-sfGFP-MTM1/MTM1 TOM70-mCherry::KanMX/TOM70	AHY12469
BY4743 URA3::NOP1pr-sfGFP-OAC1/OAC1 TOM70-mCherry::KanMX/TOM70	AHY12470
BY4743 URA3::NOP1pr-sfGFP-CTP1/CTP1 TOM70-mCherry::KanMX/TOM70	AHY12471
BY4743 URA3::NOP1pr-sfGFP-GGC1/GGC1 TOM70-mCherry::KanMX/TOM70	AHY12472
BY4743 URA3::NOP1pr-sfGFP-AGC1/AGC1 TOM70-mCherry::KanMX/TOM70	AHY12473
BY4743 URA3::NOP1pr-sfGFP-MCP1/MCP1 TOM70-mCherry::KanMX/TOM70	AHY14086
BY4743 URA3::NOP1pr-sfGFP-YMC2/YMC2 TOM70-mCherry::KanMX/TOM70	AHY14183
BY4743 URA3::NOP1pr-sfGFP-ODC2/ODC2 TOM70-mCherry::KanMX/TOM70	AHY14184
BY4743 URA3::NOP1pr-MTS-sfGFP TOM70-mCherry::KanMX/TOM70	AHY14185
BY4743 URA3::NOP1pr-MTS-sfGFP-TIM50/TIM50 TOM70-mCherry::KanMX/TOM70	AHY14186
BY4743 URA3::NOP1pr-MTS-sfGFP-ILV2/ILV2 TOM70-mCherry::KanMX/TOM70	AHY14187
BY4743 URA3::NOP1pr-sfGFP-CRC1/CRC1 TOM70-mCherry::KanMX/TOM70	AHY14645
BY4743 URA3::NOP1pr-sfGFP-MME1/MME1 TOM70-mCherry::KanMX/TOM70	AHY14646
BY4743 URA3::NOP1pr-sfGFP-MRX21/MRX21 TOM70-mCherry::KanMX/TOM70	AHY14647
BY4743 URA3::NOP1pr-sfGFP-TPC1/TPC1 TOM70-mCherry::KanMX/TOM70	AHY14648
BY4743 URA3::NOP1pr-sfGFP-RIM2/RIM2 TOM70-mCherry::KanMX/TOM70	AHY14649
BY4743 URA3::NOP1pr-sfGFP-YHM2/YHM2 TOM70-mCherry::KanMX/TOM70	AHY14650
BY4743 URA3::NOP1pr-sfGFP-HEM25/HEM25 TOM70-mCherry::KanMX/TOM70	AHY14651
BY4743 URA3::NOP1pr-sfGFP-SFC1/SFC1 TOM70-mCherry::KanMX/TOM70	AHY14652
BY4743 URA3::NOP1pr-sfGFP-DIC1/DIC1 TOM70-mCherry::KanMX/TOM70	AHY14653
BY4743 URA3::NOP1pr-sfGFP-MRS4/MRS4 TOM70-mCherry::KanMX/TOM70	AHY14654
BY4743 URA3::NOP1pr-sfGFP-AAC1/AAC1 TOM70-mCherry::KanMX/TOM70	AHY14670
BY4743 URA3::NOP1pr-sfGFP-AAC3/AAC3 TOM70-mCherry::KanMX/TOM70	AHY14671
BY4743 URA3::NOP1pr-sfGFP-ORT1/ORT1 TOM70-mCherry::KanMX/TOM70	AHY14672
BY4743 URA3::NOP1pr-sfGFP-ODC1/ODC1 TOM70-mCherry::KanMX/TOM70	AHY14673
BY4743 URA3::NOP1pr-sfGFP-SAM5/SAM5 TOM70-mCherry::KanMX/TOM70	AHY14674
BY4743 URA3::NOP1pr-sfGFP-YMC1/YMC1 TOM70-mCherry::KanMX/TOM70	AHY14675
BY4743 TOM70-mCherry::KanMX/TOM70-mCherry::KanMX pRS415-MET25pr-GFP-UGO1	AHY9505
BY4743 TCD1-yEGFP:HisMX/TCD1-yEGFP:HisMX TOM70-mCherry:KanMX/TOM70-mCherry:KanMX	AHY9565
BY4743 OM45-yEGFP:HisMX/OM45-yEGFP:HisMX TOM70-mCherry:KanMX/TOM70-mCherry:KanMX	AHY9570
BY4743 URA3::NOP1pr-sfGFP-FZO1/FZO1 TOM70-mCherry::KanMX/TOM70	AHY13046
BY4743 URA3::NOP1pr-sfGFP-YSC83/YSC83 TOM70-mCherry::KanMX/TOM70	AHY14091
BY4743 URA3::NOP1pr-sfGFP-MIM2/MIM2 TOM70-mCherry::KanMX/TOM70	AHY14096
BY4743 URA3::NOP1pr-sfGFP-SCM4/SCM4 TOM70-mCherry::KanMX/TOM70	AHY14196
