## Supplementary material for "Mitochondrial-Derived Compartments Remove Surplus Proteins from the Outer Mitochondrial Membrane": Table S2

### Sheet: Sheet1
Table S2. Oligonucleotides used in this study.
Name	Sequence	Number
Leu4 KO F	ATGGTTAAAGAGAGTATTATTGCTCTTGCTGAGCATGCGGagattgtactgagagtgcac	3223
Leu4 KO R	TGCAGAGCCAGATGCCGCAGCATTCTTACCTTCGACCTCGctgtgcggtatttcacaccg	3224
Oac1 KO F	ATGTCATCTGACAACTCTAAACAAGATAAACAAATTGAAagattgtactgagagtgcac	3218
Oac1 KO R	ATTATGGCCTAAAACTCTCGACTCTATCGAATAAACTAGctgtgcggtatttcacaccg	3219
Oac1 pRS Cloning F	ccccccctcgaggtcgacggtatcgataagcttgatatcTCTATTAGGGCCTACAGAG	3220
Oac1 pRS Cloning R	tggcggccgctctagaactagtggatcccccgggctgcagTCATATCGGTTGTTGTGGC	3221
Oac1-yEGFP pRS Cloning F	Same as #3220
ADH1 terminator pRS Cloning R	tggcggccgctctagaactagtggatcccccgggctgcagGAGGCAAGCTAAACAGATC	3222
Oac1 pGO35 Cloning F	GTCCGGACTCAGATCTCGAGCTCAAGCTTCGATGTCATCTGACAACTCTAAACA	3617
Oac1 pGO35 Cloning R	CGAGGTCGACGGTATCGATAAGCTTGATATCGTCATATCGGTTGTTGTGG	3618
Endogenous N-term Tagging URA3 5' F	TTGCTGATATTGGTAATACCG	768
Endogenous N-term Tagging URA3 3' R	TGCTAATGATCCCACTGATG	767
Endogenous N-term Tagging GFP F	ATGTCTAAAGGTGAAGAATT	765
Endogenous N-term Tagging GFP R	TTTGTACAATTCATCCATACC	766
Oac1 endogenous N-term GFP tagging F1	gctggtattacccatggtatggatgaattgtacaaaTCATCTGACAACTCTAAACAAGAT	3633
Oac1 endogenous N-term GFP tagging R1	GTAGTGCGTTTGTTCACCA	3632
Oac1 endogenous N-term GFP tagging F2	ACAACCCGAAAGATGCC	3366
Oac1 endogenous N-term GFP tagging R2	aacaccagtgaataattcttcacctttagaCATATTTGCTTACGATATAATTCGATGA	3634
Tim50 pRS Cloning F	CCTCGAGGTCGACGGTATCGATAAGCTTGATATCGACCTCTTACATGTCTCAGGG	3469
Tim50 pRS Cloning R	GCCGCTCTAGAACTAGTGGATCCCCCGGGCTGCAGGCCTGACCTGATAGTGTGTCT	3470
Tim50 KO F	CTGTCCATTTTAAGAAATTCGGTGAGACTAAATTCAAGGagattgtactgagagtgcac	3471
Tim50 KO R	TTTGGATTCAGCAATCTTCTTCTTTTTCTTTTCCTCTTCctgtgcggtatttcacaccg	3472
Cox7-Tim50-yEGFP Chimera F1	CCTCGAGGTCGACGGTATCGATAAGCTTGATATCGCACACCGCTAAAAACCTTTG	3477
Cox7-Tim50-yEGFP Chimera R1	ACTCTTGAGGCTCCCAATCCCTTGCTGCCTTCTTGGCTTTGATACC	3478
Cox7-Tim50-yEGFP Chimera F2	TAGAGGTATCAAAGCCAAGAAGGCAGCAAGGGATTGGGAGC	3479
Cox7-Tim50-yEGFP Chimera R2	Same as # 3222
Cox8-Tim50-yEGFP Chimera F1	CCTCGAGGTCGACGGTATCGATAAGCTTGATATCGGACGGTCCATAGACGGAT	3480
Cox8-Tim50-yEGFP Chimera R1	ACTCTTGAGGCTCCCAATCCCTTGCAAAAGCACCTGACTTTTTCAAT	3481
Cox8-Tim50-yEGFP Chimera F2	TCAATTGAAAAAGTCAGGTGCTTTTGCAAGGGATTGGGAGC	3482
Cox8-Tim50-yEGFP Chimera R2	Same as # 3222
MTS-Cox7-Tim50-yEGFP Chimera F1	Same as # 3480
MTS-Cox7-Tim50-yEGFP Chimera R1	TCTGTAGTTGAATAACTTTATTAGCTGACCTCTTCATGATAATAGGTCT	3483
MTS-Cox7-Tim50-yEGFP Chimera F2	CAGACCTATTATCATGAAGAGGTCAGCTAATAAAGTTATTCAACTACAGAAAATCT	3484
MTS-Cox7-Tim50-yEGFP Chimera R2	Same as # 3478
MTS-Cox7-Tim50-yEGFP Chimera F3	Same as # 3479
MTS-Cox7-Tim50-yEGFP Chimera R3	Same as # 3222
Tom70-tag pRS Cloning F	GGTATCGATAAGCTTGATATCGCTCGTCTCACTCATCTCATC	3582
Tom70-tag pRS Cloning F	Same as # 3222
MTS-Cox7-yEGFP Chimera F1	Same as # 3480
MTS-Cox7-yEGFP Chimera R1	Same as # 3483
MTS-Cox7-yEGFP Chimera F2	Same as # 3484
MTS-Cox7-yEGFP Chimera R2	Same as # 3222
MTS-Oac1-yEGFP Chimera F1	Same as # 3480
MTS-Oac1-yEGFP Chimera R1	ATCTTGTTTAGAGTTGTCAGATGATGACCTCTTCATGATAATAGGTCT	3839
MTS-Oac1-yEGFP Chimera F2	CAGACCTATTATCATGAAGAGGTCATCATCTGACAACTCTAAACAAGAT	3838
MTS-Oac1-yEGFP Chimera R2	Same as # 3222
MTS-Tom70-yEGFP Chimera F1	Same as # 3480
MTS-Tom70-yEGFP Chimera R1	CTTGTTCCTTGTAATGAAGCTCTTTGACCTCTTCATGATAATAGGTCT	3841
MTS-Tom70-yEGFP Chimera F2	CAGACCTATTATCATGAAGAGGTCAAAGAGCTTCATTACAAGGAACAAG	3840
MTS-Tom70-yEGFP Chimera R2	Same as # 3222
Cox7 KO F	TCTAAACCAACAAGTACAGAAAGCAAAACAATAATAAATAAGATTGTACTGAGAGTGCAC	1235
Cox7 KO R	AATTATAAAGATGCTATGAACGGATGTTATTTTTACCTAACTGTGCGGTATTTCACACCG	1236
Tom70 KO F	GAAGTGAAATTACAGCTCACATCTAGGTTCTCAATTGCCAagattgtactgagagtgcac	3318
Tom70 KO R	TTTGTCTTCTCCTAAAAGTTTTTAAGTTTATGTTTACTGTctgtgcggtatttcacaccg	3319
Tom70 pKT Tag F	TCAAGAAACTTTAGCTAAATTACGCGAACAGGGTTTAATGGGTGACGGTGCTGGTTTA	797
Tom70 pKT Tag R	TTTGTCTTCTCCTAAAAGTTTTTAAGTTTATGTTTACTGTTCGATGAATTCGAGCTCG	798
Tim50 pKT Tag F	TGAAGAGGAAAAGAAAAAGAAGAAGATTGCTGAATCCAAAGGTGACGGTGCTGGTTTA	419
Tim50 pKT Tag R	ATAGATACGTAGATACATGAGAAGAGGGTTTACATGAAAATCGATGAATTCGAGCTCG	420
Tom20 pKT Tag F	GAAACAAAAACGGAGAAAAAAAGCAAGCAAAATGTTACTCTCGATGAATTCGAGCTCG	2972
Tom20 pKT Tag R	CGAATCTGATGCGGTTGCTGAAGCTAACGATATCGATGACGGTGACGGTGCTGGTTTA	2973
Cox15 pKT Tag F	AATTTTAAGTGAAGCGTCGAAGTTAGCCTCGAAACCATTAggtgacggtgctggttta	1809
Cox15 pKT Tag R	GCGAGTATACTGTCAATTCTCATAAGAATACCTTTATCCAtcgatgaattcgagctcg	1810
Lat1 pKT Tag F	ATTGAAAACTGTTATTGAAAATCCTTTGGAAATGCTATTGggtgacggtgctggttta	1806
Lat1 pKT Tag R	AGATACGCATTTACTGGCGAATTTTATTTTCATTCTAACCtcgatgaattcgagctcg	1807
MDM12 AID tag F	GTTAATAAAAAGCCTAAGAACAAGAAGAAGGGCCGTAAAcgtacgctgcaggtcgac	5205
MDM12 AID tag R	AACATTTGAGGATTACTAATGACAAAAATCTTTATACGCTgccgcataggccactagtg	5206
TOM70 pFA6a C term tag F	TCAAGAAACTTTAGCTAAATTACGCGAACAGGGTTTAATGcggatccccgggttaattaa	5205
TOM70 pFA6a C term tag R	TTTGTCTTCTCCTAAAAGTTTTTAAGTTTATGTTTACTGTgaattcgagctcgtttaaac	5206
Oac1 pFA6a C term tag F	ACTAGTTTATTCGATAGAGTCGAGAGTTTTAGGCCATAATcggatccccgggttaattaa	2523
Oac1 pFA6a C term tag R	CAATGAATGAAACTTCAAACCTCGGAGTTTGTTATGGGAAgaattcgagctcgtttaaac	2524
Cox7 pFA6a C term tag F	CATTCCAAATGCTATTAGAGGTATCAAAGCCAAGAAGGCAcggatccccgggttaat	4105
Cox7 pFA6a C term tag R	AATTATAAAGATGCTATGAACGGATGTTATTTTTACCTAAtcgatgaattcgagctcg	554
Cox8 pFA6a C term tag F	GTTGCCTGCTATGTTCAATTGAAAAAGTCAGGTGCTTTTcggatccccgggttaat	ZW673p
Cox8 pFA6a C term tag R	ATGTACACACATCTATCCTTCAAACTTATGGGGGTGTTgaattcgagctcgtttaaac	ZW672p
Tom20(1-145) pKT Tag F	ATTTACCAAAGATCCATTCCTGAAGCCATTTACGAATATggtgacggtgctggttta	5200
Tom20 pKT Tag R	Same as # 2973
Tom20(1-50) pKT Tag F	CAATTCAGGAAAGTGTTGAGACAAAGGGCCAAAGAGCAGggtgacggtgctggttta	5199
Tom20 pKT Tag R	Same as # 2973
Tom70 (1-98) Tag F	CAATAAGGCAAATTTCACCGCTGAAGAAAAGGATAAATATcggatccccgggttaat	4894
Tom70 (1-98) Tag R	Same as # 798
Tom6 KO F	ACAAAACACAGACAAAATAATTGAAAAATGGACGGTATGagattgtactgagagtgcac	5192
Tom6 KO R	AAGTGAAAAAATCTCAACTATACAAGAACCAACCCCTTActgtgcggtatttcacaccg	5193
Msp1 KO F	﻿AGAACGAAAAGAGATAAGGATTCAAAAGAAAGGAAGCCCAagattgtactgagagtgcac	2147
Msp1 KO R	﻿GAATAAAAAGCTTTCTTCTTTTTTTTCTAATTTTCCTTCCctgtgcggtatttcacaccg	2148
Get1 KO F	GCAATCCTTGAACTACGTCTAGTTGATTGAAATAGGAGAAagattgtactgagagtgcac	2842
Get1 KO R	TACATAAACATATTATATATACGTACATAATGTAATAACActgtgcggtatttcacaccg	2843
Get2 KO F	CTTCCATGTTTGTAGCATCAGCAACGTAGCTCTAGGAAATagattgtactgagagtgcac	2845
Get2 KO R	TTATGAGAACAATGTATTATATTACTGAACTATCTAGAATctgtgcggtatttcacaccg	2846
Emc2 KO F	ATTGGAACGGAGAAAATTATAGAAAGCAGTAGATAAAACAagattgtactgagagtgcac	2951
Emc2 KO R	TCTCACCCTATCTTTTTTTTTCTTCTAATTTTGGCTCCGTctgtgcggtatttcacaccg	2952
Snd3 KO F	TAACAGTATAACACAGCACAAGAGAACCGAGCAGCCCGCCagattgtactgagagtgcac	2943
Snd3 KO R	ATAAAAACTAGGAAAAAAAAATACTTCGCTTTTGATCGAActgtgcggtatttcacaccg	2944
Sec72 KO F	AACTTGCGTTAAAGGCATACCAAAGCAAGCTTATTCAACCagattgtactgagagtgcac	2857
Sec72 KO R	ACATATCAAGAAAAGGCTAAAATATCTTCGGTTATGCACCctgtgcggtatttcacaccg	2858
Ssh1 KO F	TCTGGTTTTCGTCTAATTGATATCGTTAAGCCTATCCTAagattgtactgagagtgcac	5046
Ssh1 KO R	TTCTTTTCTTTGTTTACATAGCACCTGGAACACCCAAGACctgtgcggtatttcacaccg	5047
